# Single-cell RNA sequencing reveals distinct senotypes and a quiescence-senescence continuum at the transcriptome level following chemotherapy

**DOI:** 10.1101/2025.05.13.653730

**Authors:** Brianna Fernandez, Victor Passanisi, Humza M. Ashraf, Sabrina L. Spencer

## Abstract

Quiescence (reversible cell-cycle arrest) and senescence (irreversible arrest) are challenging to distinguish due to a lack of specific biomarkers, yet both arise simultaneously after chemotherapy. While senescence suppresses tumors by limiting proliferation and recruiting the immune system, quiescent cancer cells evade future therapies and may resume proliferation. Here, we pair time-lapse imaging of cell-cycle dynamics with single-cell RNA-sequencing after etoposide treatment to differentiate these states, linking heterogeneous cell-cycle phenotypes to the transcriptomic landscape. We identify diverse senescent types (senotypes) and link them to two arrest pathways – a gradual path arising after a standard mitosis-to-G0 transition, and a rarer but direct path driven by a mitotic slip. Using pseudotime trajectory analysis, we find that senescent phenotypes begin to manifest early and gradually along the first trajectory, even in shallow quiescent cells. These data support a model wherein, following chemotherapy, quiescence and senescence exist on a continuum of cell-cycle withdrawal at a transcriptome-wide level.
