## Supplementary table 2 for "Single-cell RNA sequencing reveals distinct senotypes and a quiescence-senescence continuum at the transcriptome level following chemotherapy"

### Sheet: scRNA-seq 
Total cells sequenced:	22606
Treatment:	UT	2.5	10	25
Cell number:	6454	5913	5361	4878
Phase:	G1	S	G2M
Cell number:	11036	5215	6355
Cluster:	0	1	2	3	4	5	6	7	8	9	10	11	12	13	14	15
Cell number:	3597	2767	2172	2151	2150	1964	1817	1621	1465	1165	369	300	281	270	267	250
*data from one biological replicate

### Sheet: Fig 1
Fig 1B
	Concentration (uM)	Replicate Wells	Sites per Well	Quantified Cells in Figure
	untreated	6	9	9799
	2.5	6	9	6398
	10	6	9	3800
	25	6	9	1043
*data representative of >3 biological replicates
Fig 1C-E
	Concentration (uM)	Replicate Wells	Sites per Well	Quantified Cells in Figure
	untreated	24	2	11190
	2.5	24	2	4578
	10	24	2	3586
	25	24	2	696
*data representative of 3 biological replicates

### Sheet: Fig 2
Fig 2D
	Concentration (uM)	Replicate Wells	Sites per Well	Quantified Cells in Figure
	untreated	6	9	1043
	2.5	6	9	1043
	10	6	9	1043
	25	6	9	1043
*data representative of >3 biological replicates

### Sheet: Fig 5
Fig 5A	Concentration (uM)	Replicate Wells	Sites per Well	Quantified Cells in Figure
	untreated	6	4	2863
	2.5	6	4	2863
	10	6	4	2863
	25	6	4	2863
*data representative of 3 biological replicates
Fig 5B-C
	Concentration (uM)	Replicate Wells	Sites per Well	Quantified Cells in Figure
	untreated	24	2	3109
	10	24	2	7216
	25	24	2	1850
*data representative of 2 biological replicates
				Quantified Cells in Figure
Fig 5G	Concentration (uM)	Replicate Wells	Sites per Well	CXCL8	IL6	CXCL10
	untreated	6	4	2758	2224	2863
	2.5	6	4	2758	2224	2863
	10	6	4	2758	2224	2863
	25	6	4	2758	2224	2863
*data representative of 2 biological replicates

### Sheet: Fig 6
Fig 6D
	Concentration (uM)	Replicate Wells	Sites per Well	Quantified Cells in Figure
	untreated	6	4	2863
	2.5	6	4	2863
	10	6	4	2863
	25	6	4	2863
*data representative of >3 biological replicates
Fig 6C				Quantified Cells in Figure
	Concentration (uM)	Replicate Wells	Sites per Well	CXCL8	IL6	CXCL10
	untreated	6	4	2758	2224	2863
	2.5	6	4	2758	2224	2863
	10	6	4	2758	2224	2863
	25	6	4	2758	2224	2863
*data representative of 2 biological replicates

### Sheet: SuppFig 1
SuppFig 1C
	Concentration (uM)	Replicate Wells	Sites per Well	Quantified Cells in Figure
	untreated	24	2	11190
	2.5	24	2	4578
	10	24	2	3586
	25	24	2	696
*data representative of 3 biological replicates

### Sheet: SuppFig 5
SuppFig 5D-F
	Concentration (uM)	Replicate Wells	Sites per Well	Quantified Cells in Figure
	untreated	24	2	3109
	10	24	2	7216
	25	24	2	1850
*data representative of 2 biological replicates
